# Single-nucleus and spatial transcriptomics of archival pancreatic cancer reveals multi-compartment reprogramming after neoadjuvant treatment

**DOI:** 10.1101/2020.08.25.267336

**Authors:** William L. Hwang, Karthik A. Jagadeesh, Jimmy A. Guo, Hannah I. Hoffman, Payman Yadollahpour, Rahul Mohan, Eugene Drokhlyansky, Nicholas Van Wittenberghe, Orr Ashenberg, Samouil Farhi, Denis Schapiro, Jason Reeves, Daniel R. Zollinger, George Eng, Jason M. Schenkel, William A. Freed-Pastor, Clifton Rodrigues, Joshua Gould, Conner Lambden, Caroline Porter, Alexander Tsankov, Danielle Dionne, Domenic Abbondanza, Julia Waldman, Michael Cuoco, Lan Nguyen, Toni Delorey, Devan Phillips, Debora Ciprani, Marina Kern, Arnav Mehta, Kit Fuhrman, Robin Fropf, Joseph Beechem, Jay S. Loeffler, David P. Ryan, Colin D. Weekes, David T. Ting, Cristina R. Ferrone, Jennifer Y. Wo, Theodore S. Hong, Andrew J. Aguirre, Orit Rozenblatt-Rosen, Mari Mino-Kenudson, Carlos Fernandez-del Castillo, Andrew S. Liss, Tyler Jacks, Aviv Regev

**Author notes:** These authors contributed equally: William L. Hwang, Karthik A. Jagadeesh. These authors jointly supervised this work: Aviv Regev, Tyler E. Jacks. Genentech, 1 DNA Way, South San Francisco, CA, USA.

## Abstract

Pancreatic ductal adenocarcinoma (PDAC) remains a treatment-refractory disease. Characterizing PDAC by mRNA profiling remains particularly challenging. Previously identified bulk expression subtypes were influenced by contaminating stroma and have not yet informed clinical management, whereas single cell RNA-seq (scRNA-seq) of fresh tumors under-represented key cell types. Here, we developed a robust single-nucleus RNA-seq (snRNA-seq) technique for frozen archival PDAC specimens and used it to study both untreated tumors and those that received neoadjuvant chemotherapy and radiotherapy (CRT). Gene expression programs learned across untreated malignant cell and fibroblast profiles uncovered a clinically relevant molecular taxonomy with improved prognostic stratification compared to prior classifications. Moreover, in the increasingly-adopted neoadjuvant treatment context, there was a depletion of classical-like phenotypes in malignant cells in favor of basal-like phenotypes associated with TNF-NFkB and interferon signaling as well as the presence of novel acinar and neuroendocrine classical-like states, which may be more resilient to cytotoxic treatment. Spatially-resolved transcriptomics revealed an association between malignant cells expressing these basal-like programs and higher immune infiltration with increased lymphocytic content, whereas those exhibiting classical-like programs were linked to sparser macrophage-predominant microniches, perhaps pointing to susceptibility to distinct therapeutic strategies. Our refined molecular taxonomy and spatial resolution can help advance precision oncology in PDAC through informative stratification in clinical trials and insights into differential therapeutic targeting leveraging the immune system.
