## Supplemental Table 6 for "Single-nucleus and spatial transcriptomics of archival pancreatic cancer reveals multi-compartment reprogramming after neoadjuvant treatment"

### Sheet: Untreated_malignant_topics
Topic	Test	AOI_type	Treatment_status	Pval	Directionality
Cycling	Immune infiltration	Epithelial	Untreated	0.802486
Mesenchymal cytoskeletal	Immune infiltration	Epithelial	Untreated	0.361175
Squamous	Immune infiltration	Epithelial	Untreated	0.421951
Classical progenitor	Immune infiltration	Epithelial	Untreated	0.871704
Classical activated	Immune infiltration	Epithelial	Untreated	0.0202901	Higher in excluded
Mesenchymal matrisomal	Immune infiltration	Epithelial	Untreated	0.00345205	Higher in infiltrated
TNF-NFkB signaling	Immune infiltration	Epithelial	Untreated	0.596529
IFN signaling	Immune infiltration	Epithelial	Untreated	0.226591
Hypoxic	Immune infiltration	Epithelial	Untreated	0.0733267	Higher in excluded
Cycling	Fibroblast presence	Epithelial	Untreated	0.0169168	Higher with fibroblasts
Mesenchymal cytoskeletal	Fibroblast presence	Epithelial	Untreated	0.000317377	Higher with fibroblasts
Squamous	Fibroblast presence	Epithelial	Untreated	0.285271
Classical progenitor	Fibroblast presence	Epithelial	Untreated	0.733061
Classical activated	Fibroblast presence	Epithelial	Untreated	0.853558
Mesenchymal matrisomal	Fibroblast presence	Epithelial	Untreated	0.317429
TNF-NFkB signaling	Fibroblast presence	Epithelial	Untreated	0.00684958	Higher with fibroblasts
IFN signaling	Fibroblast presence	Epithelial	Untreated	0.203898
Hypoxic	Fibroblast presence	Epithelial	Untreated	0.0173995	Higher with fibroblasts

### Sheet: Treated_malignant_topics
Topic	Test	AOI_type	Treatment_status	Pval	Directionality
Squamous	Immune infiltration	Epithelial	Treated	0.0736197	Higher in excluded
TNF-NFkB signaling	Immune infiltration	Epithelial	Treated	0.0707463	Higher in excluded
Mesenchymal	Immune infiltration	Epithelial	Treated	0.253188
Cycling	Immune infiltration	Epithelial	Treated	0.928114
Induced basal-like	Immune infiltration	Epithelial	Treated	0.0913785	Higher in infiltrated
Classical neuroendocrine-like	Immune infiltration	Epithelial	Treated	0.0287332	Higher in infiltrated
Classical progenitor	Immune infiltration	Epithelial	Treated	0.740882
Classical acinar-Like	Immune infiltration	Epithelial	Treated	0.126878
IFN signaling	Immune infiltration	Epithelial	Treated	0.686557
Squamous	Fibroblast presence	Epithelial	Treated	0.0153492	Higher with fibroblasts
TNF-NFkB Signaling	Fibroblast presence	Epithelial	Treated	0.13815
Mesenchymal	Fibroblast presence	Epithelial	Treated	0.00740995	Higher with fibroblasts
Cycling	Fibroblast presence	Epithelial	Treated	0.85428
Induced basal-like	Fibroblast presence	Epithelial	Treated	0.546008
Classical neuroendocrine-like	Fibroblast presence	Epithelial	Treated	0.976679
Classical progenitor	Fibroblast presence	Epithelial	Treated	0.0167193	Higher without fibroblasts
Classical acinar-Like	Fibroblast presence	Epithelial	Treated	0.496951
IFN signaling	Fibroblast presence	Epithelial	Treated	0.34657

### Sheet: Fibroblast_topics
Topic	Test	AOI_type	Treatment_status	Pval	Directionality
Myofibroblast	Immune infiltration	Fibroblast	Treated	0.0206301	Higher in excluded
Secretory	Immune infiltration	Fibroblast	Treated	0.113055
Neuromuscular	Immune infiltration	Fibroblast	Treated	0.271436
Neurotropic	Immune infiltration	Fibroblast	Treated	0.282765
Myofibroblast	Immune infiltration	Fibroblast	Untreated	0.310751
Neurotropic	Immune infiltration	Fibroblast	Untreated	0.444209
Secretory	Immune infiltration	Fibroblast	Untreated	0.927667
Mesodermal progenitor	Immune infiltration	Fibroblast	Untreated	0.592326
