## Supplemental Table 7 for "Single-nucleus and spatial transcriptomics of archival pancreatic cancer reveals multi-compartment reprogramming after neoadjuvant treatment"

### Sheet: Subtype_associated_immune_genes
Gene	Log2foldchange	Pval	FDR (BH)
ADA	0.451913	0.00107867	0.0139029
ALCAM	-0.506284	0.00147908	0.0180603
APOL6	0.157205	0.108611	0.227007
ARID1A	-0.241795	0.0125711	0.0568622
ARID1B	-0.260977	0.0221322	0.0723192
ARID2	0.0639859	0.543766	0.643641
ATG5	0.178618	0.0737622	0.169434
ATG7	-0.179324	0.0726797	0.168874
ATR	0.16948	0.0954495	0.208908
ATRX	0.0855823	0.451097	0.568775
BCAT1	0.344332	0.0192674	0.0720975
BCL6	-0.0835089	0.33211	0.452504
BMP6	0.291265	0.0137376	0.0579479
C1QA	-0.380629	0.236802	0.366254
C1QB	-0.385551	0.284927	0.413145
C2	-0.277385	0.153288	0.284503
C3AR1	-0.170128	0.231605	0.366254
C5AR1	-0.0376153	0.823437	0.858596
CACNA2D3	0.189741	0.063451	0.154954
CASP10	0.332997	0.016936	0.0677442
CASP3	0.147925	0.261926	0.395569
CCR6	0.17796	0.121491	0.240905
CD14	-0.113212	0.608083	0.678296
CD163	-0.249696	0.423283	0.54255
CD19	0.397377	0.00091952	0.013333
CD1A	0.0774828	0.608128	0.678296
CD1C	0.337134	0.00311545	0.0258138
CD200	0.235399	0.0344102	0.0961827
CD247	0.131999	0.333512	0.452504
CD27	0.52889	0.00494194	0.0337215
CD274	0.276525	0.000587465	0.010484
CD300A	0.128735	0.203245	0.336471
CD3E	0.109561	0.393887	0.523955
CD4	-0.452533	0.0173195	0.0681039
CD40	0.15072	0.0840254	0.189261
CD40LG	0.227025	0.00481555	0.0337215
CD47	-0.00282397	0.9706	0.9706
CD5	0.19247	0.0681937	0.163102
CD53	-0.392656	0.0214207	0.0723192
CD68	-0.907831	0.00908983	0.049058
CD7	0.113288	0.371466	0.49815
CD79A	0.806861	0.0159037	0.0647307
CD79B	0.384774	0.00218603	0.0220504
CD81	-0.949146	0.000376156	0.0092761
CD84	-0.0711182	0.60347	0.678296
CD8A	0.271582	0.0216657	0.0723192
CDC25B	0.271579	0.00899834	0.049058
CDC7	0.285325	0.0131101	0.0568623
CDKN1A	-0.329917	0.0087815	0.049058
CDKN1B	0.163549	0.396215	0.523955
CLEC4C	0.184507	0.199715	0.335752
CLEC5A	0.254089	0.141155	0.270644
CLEC7A	-0.181866	0.202943	0.336471
CLU	-0.0198995	0.849562	0.875993
CMKLR1	-0.0127489	0.925637	0.937763
COLEC12	0.0113637	0.946499	0.95473
CPA3	-0.552204	0.0124503	0.0568622
CR2	0.403944	0.0218417	0.0723192
CRLF2	0.292287	0.0219546	0.0723192
CSF1R	-0.405354	0.0313543	0.0909275
CSF3R	-0.0657748	0.602103	0.678296
CTLA4	0.368167	7.57014e-05	0.00430937
CTNNB1	-0.615011	0.000399832	0.0092761
CTSL	-0.394302	0.152108	0.284503
CTSS	-0.488149	0.0567444	0.146275
CXCL10	0.47569	0.00490632	0.0337215
CXCL11	0.257268	0.0305266	0.0907972
CXCL13	0.5935	0.00012821	0.00495743
CXCL9	0.756073	0.000537361	0.010389
CXCR5	0.231871	0.059151	0.147559
CXCR6	0.206875	0.00958435	0.049058
CYBB	-0.207512	0.324715	0.451101
DAB2	-0.639652	0.00254796	0.023217
DNMT1	-0.110558	0.129912	0.253644
DNMT3A	0.0436669	0.593059	0.677782
DOCK9	0.153536	0.102196	0.215541
DPP4	0.259088	0.0455654	0.124367
DUSP2	0.295524	0.0183831	0.0699162
DUSP4	0.0419364	0.671959	0.735351
DUSP5	0.344179	0.00769976	0.0482796
EIF2AK2	0.0697515	0.531953	0.632887
ENG	-0.626263	0.000367349	0.0092761
ENTPD1	-0.0195135	0.873945	0.897147
EOMES	0.1271	0.173616	0.305375
ETS2	-0.0371547	0.769468	0.815144
EWSR1	-0.226164	0.0239698	0.0761781
EZH2	0.240089	0.0517968	0.137567
F13A1	-0.110548	0.557979	0.649504
FBP1	-0.118084	0.449808	0.568775
FBXW7	0.340913	0.00965291	0.049058
FCER1G	-0.385247	0.113167	0.232342
FCER2	0.269362	0.0250004	0.0778011
FCGR2A	-0.193863	0.222704	0.358801
FCGR2B	0.0729372	0.600125	0.678296
FCGRT	-0.58051	0.00639273	0.0411976
FCRL2	0.270226	0.012745	0.0568622
FLT1	0.170433	0.322126	0.4502
FOXP3	0.252392	5.31129e-05	0.00430937
FPR1	-0.0994974	0.456278	0.572198
FPR3	-0.173613	0.262546	0.395569
GLS	-0.0530734	0.66028	0.729453
GLUL	-0.244983	0.118056	0.240255
GNAQ	-0.222437	0.0521807	0.137567
GNLY	0.14597	0.265901	0.397993
GZMA	0.176706	0.235401	0.366254
GZMB	0.160326	0.131245	0.25374
GZMK	0.09366	0.405964	0.529121
HAVCR2	-0.176663	0.183751	0.315779
HCK	-0.0588185	0.669037	0.735351
HDAC4	-0.0238988	0.753909	0.802325
HDC	0.161526	0.20944	0.342184
HIF1A	0.0137889	0.921612	0.937763
HLA-DMA	-0.423772	0.0551766	0.143831
HLA-DMB	-0.355669	0.179733	0.313457
HLA-DOA	-0.14408	0.321625	0.4502
HLA-DOB	0.497365	8.64897e-05	0.00430937
HLA-DPA1	-0.294978	0.181049	0.313457
HLA-DPB1	0.322182	0.00173547	0.0201315
HLA-DQA1/2	-0.129968	0.55175	0.649504
HLA-DQB1	0.20552	0.0922066	0.203733
HLA-F	-0.0444548	0.813907	0.854418
ICAM2	0.294002	0.0702466	0.166298
IDO1	0.261794	0.0228915	0.0737616
IFNG	0.183478	0.0217957	0.0723192
IFNGR2	-0.234908	0.0251512	0.0778011
IGF2R	-0.0707904	0.49135	0.603139
IL11RA	0.20145	0.0337672	0.0957805
IL15	0.24516	0.000749442	0.0115914
IL17RA	0.0231217	0.803512	0.84734
IL18RAP	0.121474	0.234374	0.366254
IL22RA2	0.399005	0.00200449	0.0211383
IL2RB	0.0488465	0.685744	0.739965
IL3RA	0.276373	0.0207063	0.0723192
IL4R	-0.121227	0.194097	0.32869
ILF3	-0.281907	0.0115758	0.0548081
IRAK4	0.0551604	0.657666	0.729453
IRF2	0.13758	0.193837	0.32869
ITCH	-0.155815	0.0677055	0.163102
ITGA9	0.0688253	0.515099	0.619186
ITGAM	-0.0865089	0.482617	0.597265
ITGAX	-0.395873	0.0727905	0.168874
ITGB2	-0.58719	0.0310023	0.0909275
ITGB7	0.228546	0.0303225	0.0907972
KIT	-0.238396	0.11071	0.229328
KLRB1	0.224918	0.0816901	0.185805
KLRF1	0.271937	0.0198942	0.0723192
LAG3	0.310389	0.000334066	0.0092761
LAIR1	-0.381106	0.0463897	0.125144
LAMP3	0.155462	0.275544	0.40259
LILRB4	-0.151311	0.521488	0.623635
MAP3K1	0.114533	0.172056	0.305375
MAP3K5	0.0471458	0.581393	0.667738
MAPK8	0.123829	0.1578	0.290413
MAPKAPK2	-0.156258	0.226222	0.361956
MARCO	0.131407	0.510299	0.616611
MERTK	-0.327487	0.099796	0.214377
MNAT1	0.355727	0.00260662	0.023217
MRC1	-0.183884	0.397483	0.523955
MS4A2	0.025261	0.828855	0.858596
MS4A6A	-0.310522	0.120111	0.240905
MSR1	-0.334188	0.0864742	0.192904
MYB	0.161135	0.220817	0.358249
NCAM1	0.0848701	0.329799	0.452504
NCR1	0.153461	0.142464	0.270667
NFAM1	-0.0901828	0.48399	0.597265
NFATC1	0.137037	0.162447	0.292153
NFKBIA	-0.498262	0.00048319	0.0101909
NKG7	0.114293	0.333527	0.452504
NLRP3	0.356779	0.00332271	0.0264524
NOS2	0.199728	0.0974031	0.211192
NOTCH2	-0.312699	0.00977789	0.049058
NT5E	0.297784	0.00348206	0.0264524
PAX5	0.318709	0.00993847	0.049058
PBX3	-0.121516	0.27397	0.40259
PDCD1	0.294241	9.28743e-05	0.00430937
PDGFD	-0.0510035	0.712527	0.765307
PDK1	0.594028	0.0132352	0.0568623
PECAM1	-0.199827	0.275913	0.40259
PIK3CB	0.00608403	0.958839	0.96299
PIK3R1	-0.32757	0.00353459	0.0264524
PPP3CA	-0.0523047	0.562035	0.649504
PRF1	0.128054	0.307702	0.435783
PRKACB	-0.140007	0.234709	0.366254
PRKCE	0.0768339	0.421382	0.54255
PSMB10	-0.0112811	0.91288	0.932988
PSMB9	0.120425	0.269016	0.400075
PTGS2	0.144345	0.307896	0.435783
RAB7A	-0.649442	7.29316e-05	0.00430937
RAC2	0.069776	0.67549	0.735746
RAD21	-0.103405	0.400614	0.525099
RASGRF1	0.509061	0.00066175	0.0109661
RASGRF2	0.242188	0.0338535	0.0957805
RELB	-0.151558	0.251184	0.385926
REPS1	0.050236	0.679337	0.736478
RFC3	0.200974	0.0626219	0.154556
ROCK1	-0.0180312	0.828989	0.858596
RPTOR	0.0908409	0.289181	0.416708
RRAS2	0.122756	0.204493	0.336471
RUNX1	-0.267177	0.00896819	0.049058
S100A8	0.573907	0.00981593	0.049058
SDHA	-0.236685	0.120556	0.240905
SFXN1	0.223601	0.0202989	0.0723192
SGK1	-0.38258	0.0587778	0.147559
SH2D1B	0.358768	0.00244804	0.023217
SIGLEC1	0.100114	0.495625	0.605184
SIRPA	-0.296771	0.0581759	0.147559
SIRPB2	0.0838414	0.562717	0.649504
SNCA	0.16927	0.173748	0.305375
SOS1	0.0649081	0.436542	0.556471
SPP1	-0.497356	0.361513	0.487622
SRP54	0.0881527	0.308053	0.435783
STAT2	-0.0921784	0.507199	0.616075
TBX21	0.113164	0.161113	0.292017
TBXAS1	-0.260051	0.1435	0.270667
TCF3	0.283122	0.0106687	0.0515654
TCL1A	0.303002	0.0147991	0.0613106
TGFBR1	-0.376441	0.00270198	0.023217
TGFBR2	-0.33777	0.00827723	0.049058
THEM4	0.278471	0.0286794	0.0875477
TIGIT	0.281366	0.00102723	0.0139029
TLR1	0.0330779	0.721227	0.771081
TLR10	0.197252	0.130102	0.253644
TLR2	-0.108503	0.4196	0.54255
TNFRSF13B	0.2558	0.0377513	0.104266
TNFRSF1B	-0.192096	0.101019	0.215013
TNFRSF4	0.279533	0.0177475	0.0686237
TNR	0.129133	0.262576	0.395569
TREM2	-0.242703	0.158976	0.290413
TSHR	0.388141	0.00523692	0.0347133
TYK2	0.0551393	0.556308	0.649504
TYMP	-0.1464	0.475425	0.593003
WNT10B	0.358413	0.00183697	0.0202942
